# BET bromodomain inhibitor HMBA synergizes with MEK inhibition in treatment of malignant glioma

**DOI:** 10.1101/2020.01.01.891739

**Authors:** Elisa Funck-Brentano, Dzeneta Vizlin-Hodzic, Jonas A. Nilsson, Lisa M. Nilsson

## Abstract

**Background:** BET bromodomain proteins regulate transcription by binding acetylated histones and attracting key factors for e.g. transcriptional elongation. BET inhibitors have been developed to block pathogenic processes such as cancer and inflammation. Despite having potent biological activities, BET inhibitors have still not made a breakthrough in clinical use for treating cancer. Multiple resistance mechanisms have been proposed but thus far no attempts to block this in glioma has been made.

**Methods:** Here, we have conducted a pharmacological synergy screen in glioma cells to search for possible combination treatments augmenting the apoptotic response to BET inhibitors. We first used HMBA, a compound that was developed as a differentiation therapy four decades ago but more recently was shown to primarily inhibit BET bromodomain proteins. Data was also generated using other BET inhibitors.

**Results:** In the synergy screen, we discovered that several MEK inhibitors can enhance apoptosis in response to HMBA in rat and human glioma cells in vitro as well as in vivo xenografts. The combination is not unique to HMBA but also other BET inhibitors such as JQ1 and I-BET-762 can synergize with MEK inhibitors.

**Conclusions:** Our findings validate a combination therapy previously demonstrated to exhibit anti-cancer activities in multiple other tumor types but which appears to have been lost in translation to the clinic.
