## Supplemental Table S1 for "BET bromodomain inhibitor HMBA synergizes with MEK inhibition in treatment of malignant glioma"

### Sheet: Blad1
Compound name	Expected	Measured	Target
TW-37	0.210578	0.123127	Bcl-2
17-DMAG	0.115234	0.247067	HSP
SNS-314 Mesylate	0.386157	0.307568	Aurora Kinase
CYC116	0.267041	0.237704	Aurora Kinase, VEGFR
WZ8040	0.6705	0.481003	EGFR
Irinotecan	0.703769	0.197202	topoisomerase
MP-470	0.0975969	0.0811323	c-Met, c-Kit, PDGFR, Flt
IC-87114	0.588368	0.256464	PI3K
Loratadine	0.651557	0.323024	Histamine receptors
Pelitinib	0.754599	0.474486	EGFR
Zibotentan(ZD4054)	0.710225	0.472092	ETA-receptor
MGCD0103(Mocetinostat)	0.268489	0.343034	HDAC
AG-490	0.317689	0.492485	JAK, EGFR
S31-201	0.537362	0.448089	STAT
JNJ 26854165	0.427886	0.358524	p53
XAV-939	0.647463	0.453996	Wnt
PIK-75 Hydrochloride	0.174179	0.16229	PI3K
JNJ-7706621	0.662079	0.41381	CDK, Aurora Kinase
Cetirizine di hcl	0.577421	0.453766	histamine receptor
GSK1059615	0.125569	0.186513	PI3K, mTOR
AS-605240	0.66874	0.488775	PI3K
VX-745	0.579105	0.377482	p38 MAPK
YM155	0.348304	0.702306	Survivin
VX-770	0.427771	0.59838	CFTR
Capecitabine(Xeloda)	0.556506	0.43551	Antimetabolites
WZ4002	0.481178	0.429577	EGFR
ENMD-2076	0.454068	0.379233	Flt, Aurora Kinase
AV-951(Tivozanib)	0.50501	0.282528	VEGFR, c-Kit, PDGFR
Ramelteon(TAK-375)	0.641566	0.377433	MT
Megestrol Acetate	0.636018	0.491164	Androgen receptor
MGCD-265	0.560613	0.681382	Met, VEGFR, Tie-2
Droxinostat	0.605988	0.455943	HDAC
Thiazovivin	0.45403	0.457791	ROCK
MLN8237	0.294513	0.331762	Aurora
SNS-032(BMS-387032)	0.412054	0.450354	CDK
ABT-751	0.29589	0.473576	Microtubule Formation
Ostarine(MK-2866)	0.526739	0.608907	Androgen Receptor
BIBR1532	0.542272	0.410075	Telomerase
OSI-930	0.539004	0.349369	c-Kit, VEGFR
Celecoxib	0.547454	0.351281	COX
Zoledronic Acid	0.598977	0.376917	PKC
ON-01910	0.193497	0.202058	PLK
Tamsulosin hydrochloride	0.568956	0.476037	5α-reductase
SP600125	0.63142	0.397895	JNK
AT9283	0.279647	0.259258	Bcr-Abl, JAK, Aurora Kinase
Cyclopamine	0.366217	0.544094	Hedgehog
CP-724714	0.37975	0.544996	HER
BIIB021	0.225836	0.528934	HSP
PIK-90	0.286464	0.366761	PI3K
KU-0063794	0.591081	0.41681	mTOR
CHIR-99021	0.533761	0.356725	GSK-3
Ki16425	0.557518	0.526766	LPA receptor
Ki8751	0.502297	0.516333	VEGFR, c-Kit, PDGFR, FGFR
Aurora A Inhibitor I	0.498826	0.647487	Aurora Kinase
AZD6482(PI3-kinase β inhibitor)	0.587329	0.711627	PI3K
Pemetrexed disodium (LY-231514)	0.183053	0.344919	Dihydrofolate Reductas, Antimetabolites
AZD1152-HQPA(Barasertib)	0.363115	0.619279	Aurora Kinase
Sodium valproate	0.486657	0.602599	HDAC
NPI-2358	0.147336	0.272303	VDA
Fulvestrant	0.438183	0.394825	estrogen receptor
Evista(Raloxifene Hydrochloride	0.486652	0.463669	estrogen receptor
PD173074	0.618151	0.49478	FGFR, VEGFR
Costunolide	0.637844	0.382817	Telomerase
BMS-707035	0.587387	0.549956	Integrase
Ispinesib mesilate(SB-715992)	0.335491	0.403294	Ksp
Andarine	0.415744	0.634728	Androgen Receptor
PLX-4720	0.432439	0.312287	B-Raf
TGX-221	0.435842	0.640818	PI3K
PD98059	0.329308	0.633591	MEK
CUDC-101	0.474082	0.554926	HDAC, EGFR, HER2
Flavopiridol	0.471674	0.262786	CDK-pan
WYE-354	0.574561	0.426888	mTOR
Etodolac(Lodine)	0.722206	0.511078	COX
Amonafide	0.704589	0.524231	topoisomerase
Tipifarnib	0.648579	0.546127	farnesyltransferase(Ftase)
TSU-68	0.644554	0.656887	VEGFR, PDGFR, FGFR, Flk
17-AAG(Geldanamycin)	0.223023	0.243782	HSP
Roscovitine(CYC202)	0.339668	0.541287	CDK
WZ3146	0.294078	0.853772	EGFR
BAY 73-4506(Regorafenib)	0.296694	0.504068	c-Kit, B-Raf, VEGFR
TAK-700	0.407447	0.624616	17,20 lyase
Letrozole	0.500241	0.455108	Aromatase
PLX-4032	0.447366	0.341279	B-Raf
Genistein	0.624268	0.570321	EGFR
INCB018424	0.519088	0.536841	JAK
PHA-680632	0.689707	0.6171	Aurora Kinase
GSK429286A	0.551954	0.390106	ROCK
AS703026	0.238189	0.276202	MEK
AP24534	0.332388	0.181743	Bcr-Abl, VEGFR, FGFR, PDGFR, Flt, SRC
AT7519	0.31222	0.559307	CDK
R406(free base)	0.358493	0.26674	Syk
BMS 777607	0.428616	0.403338	MEK
Tie2 kinase inhibitor	0.51407	0.496491	Tie-2
Sulindac	0.494489	0.504919	NULL
AG14361	0.719497	0.488809	PARP
A-966492	0.601378	0.606781	PARP
PIK-293	0.55231	0.494824	PI3K
CAL-101	0.427029	0.483591	PI3K
SB 525334	0.42467	0.446631	Activin-receptor like receptor
LY2228820	0.436916	0.543683	p38 MAPK
MK-1775	0.464876	0.583466	Wee1
DMXAA	0.488164	0.49769	VDA
Pomalidomide	0.500762	0.49289	TNF-α, COX
Ubenimex	0.638281	0.57788	Aminopeptidase N(APN)
AZD8330	0.65415	0.269951	MEK
LY2784544	0.654564	0.466529	JAK
SGI-1776	0.501718	0.597196	Pim
Formestane	0.698547	0.648835	Aromatase
PIK-294	0.775796	0.499307	PI3K
VX-222	0.460879	1.02143	HCV protease
NVP-BEP800	0.446462	0.570311	HSP
AC-220	0.495912	0.758162	FLT
EX 527	0.534711	0.721311	SIRT
PD318088	0.56348	0.727648	MEK
Semagacestat	0.59625	0.608886	Y-Secretase
Neratinib	0.550261	0.733806	HER2
MLN2238	0.15937	0.264347	Proteasome
Raf265 derivative	0.670183	0.572669	Syk
AZ 960	0.465226	0.493913	JAK, Aurora Kinase
VX-765	0.830693	0.701679	Caspase
MC1568	0.431693	0.757244	HDAC
SB939	0.20642	0.216306	HDAC
Vinorelbine(Navelbine)	0.297237	0.291691	microtubule inhibitor
MK 3207 hydrochloride	0.45911	0.691995	CGRP
KU-60019	0.459352	0.680462	ATM
Orlistat	0.564377	0.597891	NULL
LDE225	0.675829	0.60081	Smo
MLN9708	0.165458	0.165069	Proteasome
BMS 794833	0.561182	0.844034	c-Met, VEGFR
Mubritinib	0.127953	0.116986	EGFR, CDK
Eltrombopag	0.673712	0.56759	TpoR
HMN-214	0.383551	0.382173	PLK
Ibuprofen Lysine	0.610273	0.832047	COX
Hesperadin	0.300187	0.311727	Aurora kinase
AM-1241	0.415445	0.699999	CB receptor
BS-181 hydrochloride	0.648477	0.597483	CDK
Ibuprofen	0.631191	0.646758	COX
KW 2449	0.421434	0.704598	Flt, Abl, Aurora Kinase
SB 743921	0.486162	0.589598	Ksp
NVP-BHG712	0.698792	0.72288	VEGFR, SRC, c-Abl, B-Raf
Irinotecan Hcl Trihydrate	0.733615	0.752155	Topoisomerase
LY2157299	0.603906	0.807519	TGF-beta
AEE788	0.365281	0.714693	EGFR, Flt, VEGFR
CCT129202	0.342929	0.552416	Aurora kinase
BIX 02188	0.519117	0.797326	MEK
AZD8055	0.267866	0.723081	mTOR
Fasudil HCl	0.630383	0.61722	ROCK
Indomethacin	0.58135	0.582552	COX
RAF265	0.466124	0.655569	B-Raf, VEGFR
AZD8931	0.658447	0.921021	EGFR, HER2
Atazanavir sulfate	0.717192	0.866303	HIV protease
PP242	0.538465	1.04488	mTOR
Telatinib	0.617787	0.97973	VEGFR, PDGFR, c-Kit
PHA-793887	0.361707	0.824681	CDK
CHR-2797	0.470893	0.551009	Aminopeptidase N(APN), LAP
BIX 02189	0.435304	0.653312	MEK
KRN 633	0.359396	0.640177	VEGFR, PDGFR
BIRB 796	0.549303	0.477962	p38 MAPK
Diclofenac sodium	0.834453	0.831568	COX
AZD1480	0.71054	0.549842	JAK
GSK461364	0.278606	0.144345	PLK
OSI-420	0.836731	0.833573	EGFR
Cyt387	0.615842	0.58023	JAK
Ketanserin (Vulketan Gel)|	0.682774	0.574227	5-HT
PIK-93	0.27586	0.386809	PI3K
XL765	0.417957	0.830775	PI3K, mTOR
AZD7762	0.39013	0.252387	CHK
AT7867	0.412915	0.632971	Akt, S6 kinase
RO4929097	0.612323	0.917693	Y-Secretase
Metformin hydrochloride	0.583654	0.866387
ITF2357	0.40628	0.34876	HDAC
R406	0.421212	0.547743	Syk
R935788 (Fostamatinib disodium)	0.434062	0.378349	Syk
Apatinib	0.672099	0.988566	EGFR
Esomeprazole sodium	0.741554	0.775651	ATPase
BI6727	0.155983	0.196951	PLK
Quercetin(Sophoretin)	0.728656	0.583525	PI3K, PKC, Src-bcr
AZD5438	0.560961	0.652454	CDK
SNX-2112	0.171168	0.287898	HSP-90
PF-00562271	0.490855	0.690275	FAK
BMY 7378	0.392919	0.864929	Adrenergic receptor
TAK-901	0.627786	0.676304	Aurora
AR-42	0.304358	0.296329	HDAC
Chrysophanic acid	0.834257	0.501588	EGFR(HER), mTOR
PP121|	0.296833	0.241634	DNA-PK, mTOR, PDGF
GSK2126458	0.231431	0.399184	PI3K
GSK1120212	0.528645	0.416821	MEK
TG101209	0.462459	0.737847	FLT-3, JAK
AMG 900	0.441826	0.413947	Aurora
CP-466722	0.745351	0.583494	ATM
Hexestrol	0.608881	0.616469	Estrogen receptor
OSI027	0.518024	0.521691	mTOR
MK-0752	0.706006	0.592283	Y-secretase
NSC-207895	0.687313	0.614796	p53
GDC-0980	0.26912	0.557929	mTOR/PI3K
ZM 336372	0.390235	0.769697	B-Raf
BKM-120	0.576791	0.504052	PI3K
Imatinib(STI571)	0.655569	0.655869	Bcr-Abl
LY2603618	0.673274	0.453272	CHK
WYE-125132	0.331085	0.461707	mTOR
PCI-32765	0.715778	0.692862	BTK, Src
A-769662	0.480454	0.631007	AMPK activator
CX-4945	0.895821	0.476181	CK2
Rosiglitazone	0.662774	0.474076	PPAR
PKI587	0.506092	0.462629	mTOR, PI3K
ICG-001	0.470447	0.432953	Wnt
AS604850	0.665081	0.58748	PI3K
KX2-391	0.264943	0.483579	Src-bcr-Abl
Cryptotanshinone	0.933006	0.529237	STAT
TAK-733	0.890791	0.328153	MEK
URB597	0.692629	0.477293	fatty acid amide hydrolase (FAAH)
WYE-687	0.696501	0.611902	mTOR
CAY10505	0.716774	0.694846	PI3K
GSK1838705A	0.733979	0.791857	IGF-1
Salinomycin	0.226704	0.0944076	NULL
LDN193189	0.558951	0.326742	Activin-receptor like receptor
CCT128930	0.523678	0.342648	Akt
A-674563	0.36966	0.518794	Akt
NVP-BSK805	0.433399	0.549853	JAK
YO-01027	0.332376	0.601899	Y-secretase
Indirubin	0.635209	0.36684	GSK-3
GSK256066	0.456356	0.403146	PDE
A66	0.419158	0.34666	PI3K
AS252424	0.571733	0.456423	PI3K
WAY-600	0.312724	0.49957	mTOR
Geldanamycin	0.275959	0.384005	HSP
