## Supplemental Table S2 for "BET bromodomain inhibitor HMBA synergizes with MEK inhibition in treatment of malignant glioma"

### Sheet: Blad1
	644 vehicle	644 trametinib
p38alpha	2415	2580	1.06832
ERK1/2	2735	1176	0.429982
JNK 1/2/3	6326	7903	1.24929
GSK-3a/b	13082	17282	1.32105
p53	13695	17434	1.27302
EGFR	1433	1300	0.907188
MSK1/2	2305	2289	0.993059
AMPKa1	2577	2097	0.813737
AKT 1/2/3	7185	9736	1.35505
AKT 1/2/3	4070	5124	1.25897
p53	6536	7900	1.20869
TOR	2371	3594	1.51582
CREB	17352	10435	0.601372
HSP27	1617	1690	1.04515
AMPKa2	2650	3001	1.13245
beta-catenin	1040	1426	1.37115
p70 S6 kinase	2260	2568	1.13628
p53	1635	1424	0.870948
c-Jun	3496	6915	1.97797
Src	2237	3185	1.42378
Lyn	1956	2137	1.09254
Lck	723	870	1.20332
STAT2	3003	3448	1.14819
STAT5a	1220	1521	1.24672
p70 S6 kinase	4060	4398	1.08325
RSK1/2/3	2140	2866	1.33925
eNOS	1733	1629	0.939988
Fyn	875	1942	2.21943
Yes	1674	2175	1.29928
Fgr	646	750	1.16099
STAT6	3291	4090	1.24278
STAT5b	2279	2508	1.10048
STAT3	3135	3422	1.09155
p27	2258	2114	0.936227
PLC-gamma1	2486	3062	1.2317
Hck	3344	4349	1.30054
Chk2	3559	4219	1.18545
FAK	6138	4676	0.761812
PDGFRb	1278	1146	0.896714
STAT5a/b	2934	3652	1.24472
STAT3	3841	3588	0.934132
WNK1	7508	8577	1.14238
PYK2	2826	2128	0.753008
PRAS40	4343	8627	1.98641
HSP60	12420	16965	1.36594
	690 vehicle	690 trametinib
p38alpha	5099	4034	0.791136
ERK1/2	11692	1216	0.104003
JNK 1/2/3	9978	7985	0.800261
GSK-3a/b	14986	9548	0.637128
p53	7031	3875	0.551131
EGFR	2608	1785	0.684433
MSK1/2	5478	2092	0.381891
AMPKa1	3201	2092	0.653546
AKT 1/2/3	15163	7864	0.518631
AKT 1/2/3	4342	3767	0.867573
p53	5383	3675	0.682705
TOR	3359	2433	0.724323
CREB	20839	11285	0.541533
HSP27	3097	2318	0.748466
AMPKa2	3278	2759	0.841672
beta-catenin	2322	1571	0.676572
p70 S6 kinase	3017	2235	0.740802
p53	2559	1469	0.574052
c-Jun	3393	3019	0.889773
Src	3389	2882	0.850398
Lyn	2345	1869	0.797015
Lck	1192	749	0.628356
STAT2	3923	2989	0.761917
STAT5a	1901	1009	0.530773
p70 S6 kinase	4314	2833	0.656699
RSK1/2/3	2952	2028	0.686992
eNOS	2153	1673	0.777055
Fyn	2825	1381	0.48885
Yes	2841	2216	0.780007
Fgr	683	531	0.777452
STAT6	4302	3139	0.729661
STAT5b	2766	2288	0.827187
STAT3	4043	3044	0.752906
p27	2208	1494	0.67663
PLC-gamma1	3354	2407	0.717651
Hck	4259	3101	0.728105
Chk2	2637	2314	0.877512
FAK	5058	5434	1.07434
PDGFRb	1442	1111	0.770458
STAT5a/b	3861	3429	0.888112
STAT3	7257	2076	0.286069
WNK1	9032	4329	0.479296
PYK2	2207	1896	0.859085
PRAS40	9841	7320	0.743827
HSP60	12159	8144	0.669792
